# The kin-selected context of duelling in horned aphids: cooperation or conflict?

**DOI:** 10.1101/2025.01.29.635201

**Authors:** Keigo Uematsu, Man-Miao Yang, William Foster

## Abstract

In one-on-one (dyadic) contests in group-living animals, relatedness is of potentially critical importance in determining the relative value of the resources for which the individuals are fighting. We investigated the function of dyadic contests over access to a food resource (plant phloem) in the horned aphid *Astegopteryx bambusae*, by observing competing aphids in the field and genotyping them with microsatellite markers. Each aphid colony consists of a small number of clones, creating levels of relatedness that can be both high and variable. The contests involve only low costs in terms of time or injury.

Our results indicate that there is no kin-discrimination in the duelling pairs of aphids. Genetic relatedness between duelling pairs did not differ significantly from that of randomly selected pairs and showed no association with contest duration or outcome. The mean relatedness between a duelling pair was 0.79 ± 0.12 (mean ± SD, *N* = 75), with 56% (42/75) of duels occurring between clonal pairs.

We suggest that the duels in these *Astegopteryx* aphids are not an aggressive fight for resources between different genotypes, but rather a low-cost method by which the aphids assess each other’s reproductive value. 83% (50/60) of the contests between aphids of different ages were won by the aphid that was older, and therefore of greater reproductive value, providing an indirect fitness benefit for the losing younger individual. Younger nymphs, when attacked by older aphids, yield feeding sites altruistically and gain inclusive fitness benefits: this provides a compelling selective context for the evolution of the young, rather than old, altruistic soldiers that are observed in the open colonies of many cerataphidine species.
