## Supplementary data and R code for "The kin-selected context of duelling in horned aphids: cooperation or conflict?": age_bootstrap_test.csv

colony	1st	2nd	3rd	4th	adult	freq
13	202	75	73	61	25	4
14	38	22	11	6	5	2
15	156	111	130	125	62	4
16	143	94	16	10	17	1
17	73	63	88	108	91	8
18	84	66	67	58	24	6
19	74	80	84	70	20	9
20	294	192	98	93	93	8
21	29	37	36	31	6	10
22	123	84	79	65	14	5
23	133	77	52	27	26	4
