## Supplementary data and R code for "The kin-selected context of duelling in horned aphids: cooperation or conflict?": Colony sizes.csv

Date	Colony	number of aphids	frequency
2013/12/20	1	640	6
2013/12/20	2	272	4
2013/12/20	3	426	2
2013/12/20	4	283	3
2013/12/20	5	227	0
2013/12/20	6	302	1
2013/12/21	7	277	5
2013/12/21	8	690	3
2013/12/21	9	456	10
2013/12/21	10	362	2
2013/12/21	11	452	4
2013/12/21	12	171	3
2013/12/29	13	436	4
2013/12/29	14	82	2
2013/12/29	15	592	4
2013/12/29	16	280	1
2014/4/23	17	423	8
2014/4/23	18	300	6
2014/4/23	19	349	9
2014/4/23	20	794	8
2014/4/23	21	166	10
2014/4/23	22	367	5
2014/4/23	23	315	14
