## Supplementary data and R code for "The kin-selected context of duelling in horned aphids: cooperation or conflict?": genotype.csv

Group	ID	AC-2	AC-3	AC-4	AC-5	AT-15	AT-7
17	17-1W	131/131	182/182	91/103	180/186	138/138	249/259
17	17-1L	131/131	182/182	91/103	180/186	138/138	249/259
17	17-2W	131/131	182/182	91/103	180/186	138/138	249/259
17	17-2L	131/131	182/182	91/103	180/186	138/138	249/259
17	17-3W	131/131	182/182	91/103	180/186	138/138	249/259
17	17-3L	133/139	182/182	100/103	182/182	138/138	249/259
17	17-4W	131/131	182/182	91/103	180/186	138/138	249/259
17	17-4L	131/131	182/182	91/103	180/186	138/138	249/259
17	17-5W	131/131	182/182	91/103	180/186	138/138	249/259
17	17-5L	131/131	182/182	91/103	180/186	138/138	249/259
17	17-1N	131/131	182/182	91/103	180/186	138/138	249/259
17	17-2N	131/131	182/182	91/103	180/186	138/138	249/259
17	17-3N	131/131	177/177	91/103	180/180	134/138	249/255
17	17-4N	131/131	182/182	91/103	180/186	138/138	249/259
17	17-5N	133/133	182/182	91/103	180/180	138/138	259/259
17	17-6N	131/131	182/182	91/103	180/186	138/138	249/259
17	17-7N	131/131	182/182	91/103	180/186	138/138	249/259
17	17-8N	131/131	182/182	91/103	180/186	138/138	249/259
17	17-9N	131/131	182/182	91/103	180/186	138/138	249/259
18	18-1W	131/131	182/182	91/103	180/186	138/138	249/259
18	18-1L	131/131	182/182	103/103	180/180	138/138	249/249
18	18-2W	131/131	182/182	91/103	180/186	138/138	249/259
18	18-2L	131/139	177/177	89/89	184/186	138/138	249/249
18	18-3W	131/131	182/182	91/103	180/186	138/138	249/259
18	18-3L	131/131	182/182	91/103	180/186	138/138	249/259
18	18-4W	131/131	182/182	91/103	180/186	138/138	249/259
18	18-4L	131/131	185/185	91/103	180/180	138/138	259/259
18	18-5W	131/131	182/182	91/103	186/186	138/138	249/259
18	18-5L	131/131	182/182	91/103	180/186	138/138	249/259
18	18-1N	131/131	182/182	103/103	180/180	138/138	259/259
18	18-2N	131/131	182/182	91/103	180/186	138/138	249/259
18	18-3N	131/131	182/182	91/103	180/186	138/138	249/259
18	18-4N	131/131	182/182	91/103	180/186	138/138	249/259
18	18-5N	131/131	182/182	91/103	180/186	138/138	249/259
18	18-6N	131/131	182/182	91/103	180/186	138/138	249/259
18	18-7N	131/131	182/182	91/91	180/186	138/138	259/259
18	18-8N	131/131	182/182	91/91	186/186	138/138	259/259
19	18-9N	131/131	177/177	136/136	180/182	134/138	249/251
19	18-10N	131/133	177/182	89/102	182/184	138/143	249/259
19	19-1W	131/133	182/182	103/136	180/180	134/138	249/259
19	19-1L	131/133	182/182	136/136	177/177	134/138	249/259
19	19-2W	133/133	177/182	89/89	180/184	138/143	249/251
19	19-2L	133/133	177/182	89/89	180/184	138/143	249/251
19	19-3W	131/133	177/186	89/91	171/186	138/138	249/255
19	19-3L	131/131	183/183	91/102	178/180	138/141	249/259
19	19-4W	133/133	182/186	104/104	186/186	138/138	249/249
19	19-4L	133/133	182/186	91/104	186/186	138/138	249/249
19	19-5W	131/133	182/182	103/136	180/180	134/138	249/259
19	19-5L	133/133	182/186	91/104	186/186	138/138	249/249
19	19-8W	131/139	184/184	89/91	182/184	138/138	249/259
19	19-8L	133/135	182/184	89/110	184/184	138/138	249/249
19	19-1N	133/133	177/182	89/89	180/184	138/143	249/251
19	19-2N	133/133	182/184	102/136	180/190	138/138	249/251
19	19-3N	137/137	177/182	91/91	182/182	138/138	249/259
19	19-4N	133/133	180/180	136/136	180/180	134/138	259/259
19	19-5N	131/131	177/177	136/136	180/182	134/138	249/251
19	19-6N	131/133	177/180	89/102	180/184	138/138	249/259
20	20-1N	133/141	177/177	102/122	180/180	143/143	249/259
20	20-2N	133/141	177/177	102/122	180/180	143/143	249/259
20	20-3N	133/141	177/177	122/122	180/180	143/143	249/259
20	20-4N	133/141	177/177	102/122	180/180	143/143	249/259
20	20-5N	133/141	177/177	102/122	180/180	143/143	249/259
20	20-6N	133/141	177/177	102/122	180/180	143/143	249/259
20	20-7N	133/141	177/177	102/122	180/180	143/143	249/259
20	20-8N	133/141	177/177	102/122	180/180	143/143	249/259
20	20-1W	133/141	177/177	102/122	180/180	143/143	249/259
20	20-1L	133/141	177/177	102/122	180/180	143/143	249/259
20	20-2W	133/141	177/177	102/122	180/180	143/143	249/259
20	20-2L	133/141	177/177	102/122	180/180	143/143	249/259
20	20-3W	133/141	177/177	102/122	180/180	143/143	249/259
20	20-3L	133/141	177/177	102/122	180/180	143/143	249/259
20	20-4W	133/141	177/177	102/122	180/180	143/143	249/259
20	20-4L	133/141	177/177	102/122	180/180	143/143	249/259
20	20-5W	133/141	177/177	102/122	180/180	143/143	249/259
20	20-5L	133/141	177/177	102/122	180/180	143/143	249/259
21	21-1N	133/141	177/177	102/122	180/180	143/143	249/259
21	21-2N	133/141	177/177	102/122	180/180	143/143	249/259
21	21-3N	133/141	177/177	102/102	180/180	143/143	249/259
21	21-4N	133/141	177/177	102/122	182/184	143/143	259/259
21	21-5N	133/141	177/177	102/122	180/180	143/143	249/259
21	21-6N	133/141	177/177	102/122	180/180	143/143	249/259
21	21-7N	133/141	177/177	102/122	180/180	143/143	259/259
21	21-8N	133/141	177/177	102/122	180/180	143/143	249/259
21	21-2W	141/141	177/180	102/122	180/180	143/143	249/259
21	21-2L	133/141	177/177	102/122	180/180	143/143	249/259
21	21-3W	133/141	177/177	102/122	180/180	143/143	249/259
21	21-3L	133/141	177/180	102/122	180/180	143/143	249/259
21	21-6W	133/141	177/177	102/122	180/180	143/143	249/259
21	21-6L	133/141	177/177	100/120	180/180	143/143	249/259
21	21-7W	133/141	177/180	102/122	174/178	143/143	249/259
21	21-7L	133/141	177/177	102/122	180/180	143/143	249/259
21	21-8W	133/141	177/177	102/122	180/180	143/143	249/259
21	21-8L	133/141	177/177	102/122	180/180	143/143	249/259
21	21-1W	133/141	177/177	102/122	180/180	143/143	249/259
21	21-5L	133/141	177/177	102/122	180/180	143/143	249/259
22	22-1N	133/141	177/177	102/122	180/180	143/143	249/259
22	22-2N	133/141	177/177	102/122	178/180	143/143	249/259
22	22-3N	133/141	177/177	122/122	180/180	143/143	249/259
22	22-4N	133/141	177/177	122/122	180/180	143/143	249/249
22	22-5N	133/141	177/177	102/122	180/180	143/143	249/259
22	22-6N	133/141	177/177	102/122	180/180	143/143	249/259
22	22-7N	133/141	177/177	102/122	180/180	143/143	249/259
22	22-8N	133/141	177/177	102/122	180/180	143/143	249/259
22	22-1W	133/141	177/177	102/122	180/180	143/143	249/259
22	22-1L	133/141	177/177	102/122	180/180	143/143	249/249
22	22-2W	133/141	177/177	102/122	180/180	143/143	249/259
22	22-2L	133/141	177/177	102/122	180/180	143/143	249/259
22	22-3W	133/141	177/177	102/122	180/180	143/143	249/259
22	22-3L	133/141	177/177	102/122	180/180	143/143	249/259
22	22-4W	133/141	177/177	102/102	180/180	143/143	249/259
22	22-4L	133/141	177/177	102/122	180/180	143/143	249/259
22	22-5W	133/141	177/177	102/122	180/180	143/143	249/259
22	22-5L	133/141	177/177	102/122	180/180	143/143	249/259
23	23-1N	133/141	177/177	102/122	180/180	143/143	249/259
23	23-2N	133/141	177/177	102/122	180/180	143/143	249/259
23	23-3N	141/141	177/177	102/102	180/180	143/143	259/259
23	23-4N	133/141	177/177	122/122	180/180	143/143	249/259
23	23-5N	133/133	177/177	102/102	180/180	143/143	249/259
23	23-1W	133/141	177/177	102/122	180/180	143/143	249/259
23	23-1L	133/141	177/177	102/102	180/180	143/143	249/259
23	23-2W	133/141	177/177	102/102	180/180	143/143	249/259
23	23-2L	133/141	177/177	122/122	180/180	143/143	249/259
23	23-3W	133/141	177/177	102/122	180/180	143/143	249/259
23	23-3L	133/141	177/177	102/122	180/180	143/143	249/259
23	23-4W	133/141	177/177	102/122	180/180	143/143	249/259
23	23-5W	131/141	177/177	102/122	180/180	143/143	249/259
23	23-5L	133/141	177/180	102/122	180/180	143/143	249/259
1	1-1N	135/139	177/186	89/89	180/184	134/138	249/259
1	1-2N	135/139	177/186	89/89	180/184	134/138	249/259
1	1-3N	135/139	177/186	89/89	180/184	134/138	249/259
1	1-4N	135/139	177/186	89/89	180/184	134/138	249/259
1	1-5N	135/139	177/186	89/89	180/184	134/138	249/259
1	1-6N	135/139	177/186	89/89	180/184	134/138	249/259
1	1-7N	135/139	177/186	89/89	180/184	134/138	249/259
1	1-8N	135/139	177/186	89/89	180/184	134/138	249/259
1	1-1W	135/139	177/186	89/89	180/184	134/138	249/259
1	1-1L	135/139	177/186	89/89	180/184	134/138	249/259
1	1-2W	135/139	177/186	89/89	180/184	134/138	249/259
1	1-3W	135/139	177/186	89/89	180/184	134/138	249/259
1	1-3L	135/139	177/186	89/89	180/184	134/138	249/259
1	1-4W	135/139	177/186	89/89	180/184	134/138	249/259
1	1-4L	135/139	177/186	89/89	180/184	134/138	249/259
1	1-5W	135/139	177/186	89/89	180/184	134/138	249/259
1	1-5L	135/139	177/186	89/89	180/184	134/138	249/259
1	1-6W	135/139	177/186	89/89	180/184	134/138	249/259
1	1-6L	135/139	177/186	89/89	180/184	134/138	249/259
2	2-1N	133/137	177/177	89/102	184/186	138/143	255/255
2	2-2N	133/137	177/177	89/102	184/186	138/143	251/255
2	2-3N	133/137	177/177	89/102	184/186	138/143	251/255
2	2-4N	133/137	177/177	89/102	184/186	138/143	251/255
2	2-5N	133/137	177/177	89/102	184/186	138/143	251/255
2	2-6N	133/137	177/177	89/102	184/186	138/143	251/255
2	2-7N	133/137	177/177	89/102	184/186	138/143	251/255
2	2-8N	133/137	177/177	89/102	184/186	138/143	251/255
2	2-9N	133/137	177/177	89/89	184/186	143/143	251/255
2	2-10N	135/139	177/186	89/102	180/184	134/138	249/259
2	2-1W	133/137	177/177	89/102	184/186	138/143	251/255
2	2-2W	133/137	177/177	89/102	184/186	138/143	251/255
2	2-2L	133/137	177/177	89/102	184/186	138/143	251/255
2	2-3W	133/137	177/177	89/102	184/186	138/143	251/255
2	2-3L	133/137	177/177	89/102	184/186	138/143	251/255
2	2-4W	133/137	177/177	89/102	184/186	138/143	251/255
2	2-4L	133/137	177/177	89/102	184/186	138/143	251/255
3	3-1N	133/133	177/177	89/102	180/180	134/138	251/251
3	3-2N	133/133	177/177	89/102	180/180	134/138	251/251
3	3-3N	133/133	177/177	89/102	180/180	134/138	251/251
3	3-4N	133/133	177/177	89/102	180/180	134/138	251/251
3	3-5N	133/133	177/177	89/102	180/180	134/138	251/251
3	3-6N	133/133	177/177	89/102	180/180	134/138	251/251
3	3-7N	133/133	177/177	89/102	180/180	134/138	251/251
3	3-8N	133/133	177/177	89/102	180/180	134/138	251/251
3	3-9N	133/133	177/186	89/102	180/180	134/138	251/251
3	3-10N	133/133	177/177	89/102	180/180	134/138	251/251
3	3-11N	133/133	177/177	89/102	180/180	134/138	251/251
3	3-1W	133/133	177/177	89/102	180/180	134/138	251/251
3	3-1L	133/133	177/177	89/102	180/180	134/138	251/251
3	3-2W	133/133	177/177	89/102	180/180	134/138	251/251
3	3-2L	133/133	177/177	89/102	180/180	134/138	251/251
4	4-1N	133/133	182/182	89/104	180/180	138/138	251/251
4	4-2N	133/133	177/182	89/104	180/180	138/138	251/251
4	4-3N	133/133	177/182	89/104	180/180	138/138	251/251
4	4-4N	133/133	177/182	89/104	180/180	138/138	251/251
4	4-5N	133/133	177/182	89/104	180/180	138/138	251/251
4	4-6N	133/133	182/182	89/104	180/180	138/138	251/251
4	4-7N	133/133	177/182	89/104	180/180	138/138	251/251
4	4-8N	133/133	177/182	89/104	180/180	138/138	251/251
4	4-9N	133/133	177/182	89/89	180/180	138/138	251/251
4	4-10N	133/133	182/182	89/104	180/180	138/138	251/251
4	4-1W	133/133	177/182	89/104	180/180	138/138	251/251
4	4-1L	133/133	177/182	89/104	180/180	138/138	251/251
4	4-2W	133/135	177/186	89/91	184/188	134/138	249/251
4	4-2L	133/133	177/182	89/104	180/180	138/138	251/251
4	4-3W	133/133	177/182	89/104	180/180	138/138	251/251
4	4-3L	133/133	177/182	89/104	180/180	138/138	251/251
5	5-1N	131/131	184/184	91/91	184/184	134/138	249/249
5	5-2N	133/133	177/177	89/89	186/186	138/143	249/251
5	5-3N	133/133	177/177	89/91	184/186	138/143	249/251
5	5-4N	133/137	182/182	102/102	184/184	138/143	249/259
5	5-5N	133/137	182/182	102/102	184/184	138/143	249/259
5	5-6N	133/133	177/184	89/91	184/186	138/143	249/251
5	5-7N	133/133	177/177	89/91	184/186	138/143	249/251
5	5-8N	131/131	177/184	91/91	180/184	134/138	249/249
5	5-9N	133/133	177/177	89/91	184/186	138/143	249/251
6	6-1N	133/135	177/177	102/102	184/184	138/143	249/259
6	6-2N	133/135	177/177	102/102	184/184	138/143	259/259
6	6-3N	133/135	177/177	102/102	184/184	138/143	249/259
6	6-4N	133/135	177/177	102/102	184/184	138/143	249/259
6	6-5N	133/135	177/177	102/102	184/184	138/143	249/259
6	6-6N	133/135	177/177	102/102	184/184	138/143	249/259
6	6-7N	133/135	177/177	102/102	184/184	138/143	249/259
6	6-8N	133/135	177/177	102/102	184/184	138/143	249/259
7	7-1N	133/133	177/182	89/91	184/184	138/138	249/251
7	7-2N	133/133	177/182	89/91	184/184	138/138	249/251
7	7-3N	133/133	177/182	89/91	184/184	138/138	249/251
7	7-4N	133/133	177/182	89/91	184/184	138/138	249/251
7	7-5N	133/133	177/182	89/91	184/184	138/138	249/251
7	7-6N	133/133	177/182	89/91	184/184	138/138	249/251
7	7-7N	133/133	177/182	89/91	184/184	138/138	249/251
7	7-8N	133/133	177/182	89/91	184/184	138/138	249/251
7	7-9N	133/133	177/182	89/91	184/184	138/138	249/251
7	7-10N	133/133	177/182	89/91	184/184	138/138	249/251
7	7-1W	131/133	177/177	91/91	180/184	138/138	251/255
7	7-2W	133/133	177/182	91/91	184/184	138/138	249/251
7	7-1L	133/133	177/182	89/91	184/184	138/138	249/251
7	7-2L	133/133	177/182	89/91	184/184	138/138	249/251
7	7-3W	133/133	177/182	89/91	184/184	138/138	249/251
7	7-3L	133/133	177/182	91/91	184/184	138/138	249/251
7	7-4W	133/133	177/182	89/91	184/184	138/138	249/251
7	7-4L	133/133	177/182	89/91	184/184	138/138	249/251
7	7-5W	133/133	177/182	89/91	184/184	138/138	249/251
7	7-5L	131/133	177/177	91/91	180/184	138/138	251/255
8	8-1N	133/141	177/177	91/136	180/188	138/143	249/249
8	8-2N	133/141	177/177	91/136	180/188	138/143	249/249
8	8-3N	133/141	177/177	91/136	180/188	138/143	249/249
8	8-4N	133/141	177/186	91/136	180/188	138/143	249/249
8	8-5N	133/141	177/177	91/136	180/188	138/143	249/249
8	8-6N	133/141	177/177	91/136	180/188	138/143	249/249
8	8-7N	133/141	177/177	91/136	180/188	138/143	249/249
8	8-8N	133/141	177/177	91/136	180/188	138/143	249/249
8	8-9N	133/141	177/177	91/136	180/188	138/143	249/249
8	8-10N	133/141	177/177	91/136	180/188	138/143	249/249
8	8-11N	133/141	177/177	91/136	180/188	136/138	249/249
8	8-12N	133/141	177/177	91/136	180/188	138/143	249/249
8	8-1W	133/141	177/177	91/132	180/188	138/143	249/249
8	8-1L	133/141	177/177	91/132	180/188	138/143	249/249
8	8-2W	133/141	177/177	91/132	180/188	138/143	249/249
8	8-2L	133/141	177/177	91/132	180/188	138/143	249/249
8	8-3W	133/141	177/177	91/132	180/188	138/143	249/249
8	8-3L	133/141	177/177	91/132	180/188	138/143	249/249
9	9-1N	133/139	182/182	91/120	180/180	136/141	249/249
9	9-2N	133/139	177/182	91/120	180/186	136/141	249/251
9	9-3N	133/139	177/182	91/120	180/186	136/141	249/251
9	9-4N	133/139	177/182	91/120	180/186	136/141	249/251
9	9-5N	133/139	177/182	91/120	180/186	136/141	249/251
9	9-6N	133/139	177/182	91/120	180/186	136/141	249/251
9	9-7N	133/139	177/182	91/120	180/186	136/141	249/251
9	9-8N	133/139	177/182	91/120	180/186	136/141	249/251
9	9-9N	133/139	182/182	91/91	180/186	136/136	251/251
9	9-10N	133/139	177/182	91/120	180/186	136/141	249/251
9	9-11N	133/139	177/182	91/120	180/186	136/141	249/251
9	9-12N	133/139	177/182	91/120	180/186	136/141	249/251
9	9-1W	133/139	177/182	91/120	180/186	136/141	249/251
9	9-2W	133/139	177/182	91/120	180/186	136/141	249/251
9	9-2L	133/139	177/182	91/120	180/186	136/141	249/251
9	9-3W	133/139	177/182	91/120	180/186	136/141	249/251
9	9-3L	133/139	177/182	91/120	180/186	136/141	249/251
9	9-4W	133/139	177/182	91/120	180/186	136/141	249/251
9	9-4L	133/139	177/182	91/120	180/186	136/141	249/251
9	9-5W	133/139	177/182	91/120	180/186	136/141	249/251
9	9-5L	133/139	177/182	91/120	180/186	136/141	249/251
9	9-6W	133/139	177/182	91/120	180/186	136/141	249/251
9	9-6L	133/139	177/182	91/120	180/186	136/141	249/251
9	9-7W	133/139	177/182	91/120	180/186	136/141	249/251
9	9-7L	133/139	177/182	91/120	180/186	136/141	249/251
9	9-8W	133/139	177/182	91/91	180/186	136/141	249/251
9	9-8L	133/139	177/182	91/120	180/186	136/141	249/251
11	11-1N	131/135	177/182	101/101	180/186	138/138	249/249
11	11-2N	131/133	177/177	102/102	180/182	138/138	249/255
11	11-3N	137/141	177/186	91/91	180/182	138/138	249/251
11	11-4N	131/133	177/177	102/102	180/182	138/138	249/255
11	11-5N	131/133	177/177	102/102	180/182	138/138	249/255
11	11-6N	137/141	177/186	91/91	180/182	138/138	249/251
11	11-7N	131/135	177/182	102/102	180/186	138/138	249/249
11	11-8N	137/141	177/186	91/91	180/182	138/138	249/251
11	11-9N	137/141	177/186	91/91	180/182	138/138	249/251
11	11-10N	131/133	177/177	102/102	180/182	138/138	249/255
11	11-1L	131/133	177/177	102/103	180/182	138/138	249/255
11	11-2W	131/135	177/182	102/103	180/186	138/138	249/249
11	11-2L	131/135	177/182	102/103	180/186	138/138	249/249
11	11-3W	131/133	177/177	102/103	180/182	138/138	249/255
11	11-3L	131/135	177/182	102/103	180/186	138/138	249/249
11	11-4W	133/133	185/186	89/122	180/180	134/138	249/249
11	11-4L	131/135	177/182	102/103	180/186	138/138	249/249
12	12-1N	133/133	182/182	91/91	186/186	138/138	249/249
12	12-2N	131/131	177/177	91/102	174/182	136/138	249/251
12	12-3N	131/133	186/186	89/91	180/184	138/143	249/251
12	12-4N	133/133	182/182	91/136	186/186	138/138	249/251
12	12-5N	131/131	177/177	91/102	174/182	136/138	249/251
12	12-6N	133/133	182/182	91/136	186/186	138/138	249/251
12	12-7N	133/133	182/182	91/136	186/186	138/138	249/251
12	12-8N	131/133	177/186	89/91	180/184	138/143	249/251
12	12-9N	131/131	177/177	91/102	174/182	136/138	249/251
12	12-10N	131/133	182/182	89/102	180/184	138/138	249/249
12	12-1W	131/133	185/186	89/103	180/184	138/143	249/259
12	12-1L	131/131	177/177	91/103	174/182	136/138	249/251
12	12-2W	131/133	177/186	89/91	180/184	138/143	249/251
12	12-2L	135/137	177/182	100/104	186/186	138/138	249/251
12	12-3W	131/133	182/184	89/103	180/184	138/138	249/249
12	12-3L	131/131	177/177	91/103	174/182	136/138	249/251
13	13-1N	133/133	177/177	91/102	186/188	138/138	249/251
13	13-2N	133/133	177/177	91/102	186/188	138/138	249/251
13	13-3N	133/133	177/177	89/102	186/188	138/138	249/251
13	13-4N	133/133	177/177	91/102	186/188	138/138	249/251
13	13-5N	133/133	177/177	91/102	186/188	138/138	249/251
13	13-6N	133/133	177/177	91/102	186/188	138/138	249/251
13	13-7N	133/133	177/177	91/102	186/188	138/138	249/251
13	13-8N	133/133	177/177	91/102	186/188	138/138	249/251
13	13-9N	133/133	177/177	91/102	186/188	138/138	249/251
13	13-10N	133/133	177/177	91/102	186/188	138/138	249/251
13	13-11N	133/133	177/177	91/102	186/188	138/138	249/251
13	13-12N	133/133	177/177	91/102	186/188	138/138	249/251
13	13-1W	133/133	177/177	91/103	186/188	138/138	249/251
13	13-2W	133/133	177/177	91/103	186/188	138/138	249/251
13	13-3W	133/133	177/177	91/103	186/188	138/138	249/251
13	13-3L	133/133	177/177	91/103	186/188	138/138	249/251
13	13-4W	133/133	177/177	91/103	186/188	138/138	249/251
14	14-1N	133/135	184/184	91/102	186/186	136/141	249/249
14	14-2N	133/135	184/184	91/102	184/186	136/141	249/249
14	14-3N	133/135	184/184	91/102	184/186	136/141	249/249
14	14-4N	135/135	184/184	91/102	184/186	136/141	249/249
14	14-5N	133/135	177/184	91/102	184/186	136/141	249/249
14	14-6N	133/135	177/184	91/102	184/186	136/141	249/249
14	14-7N	133/135	177/184	91/102	184/186	136/141	249/249
14	14-8N	133/135	177/184	91/102	184/186	136/141	249/249
14	14-9N	133/135	177/184	91/102	184/186	136/141	249/249
14	14-10N	133/135	177/184	91/102	184/186	136/141	249/249
14	14-1W	133/135	177/184	91/103	184/186	136/141	249/249
14	14-1L	133/135	184/184	91/103	184/186	136/141	249/249
14	14-2W	133/135	177/184	91/103	184/186	136/141	249/249
14	14-2L	133/135	177/184	91/103	184/186	136/141	249/249
15	15-1N	133/137	182/186	102/102	182/188	138/138	249/251
15	15-2N	133/137	182/186	102/102	182/188	138/138	249/251
15	15-3N	133/137	182/186	102/102	182/188	138/138	249/251
15	15-4N	133/137	182/186	102/102	182/188	138/138	249/251
15	15-5N	133/137	182/186	102/102	182/188	138/138	249/251
15	15-6N	133/137	182/186	102/102	182/188	138/138	249/251
15	15-7N	133/137	182/186	102/102	182/188	138/138	249/251
15	15-8N	133/137	182/186	102/102	182/188	138/138	249/251
15	15-9N	133/137	182/186	102/102	182/188	138/138	249/251
15	15-10N	133/137	182/186	102/102	182/188	138/138	249/251
15	15-11N	133/137	182/186	102/102	182/188	138/138	249/251
15	15-12N	133/137	182/186	102/102	182/188	138/138	249/251
15	15-1W	133/137	182/186	102/103	182/188	138/138	249/251
15	15-1L	133/137	182/186	102/103	182/188	138/138	249/251
15	15-2W	133/137	182/186	102/103	182/188	138/138	249/251
15	15-2L	133/137	185/186	102/103	182/188	138/138	249/251
15	15-3W	133/135	182/186	102/102	182/186	138/138	249/249
15	15-3L	133/137	182/186	102/103	182/188	138/138	249/251
15	15-4L	133/137	182/186	102/103	182/188	138/138	249/251
16	16-1N	153/153	177/177	102/102	178/180	138/138	249/251
16	16-2N	133/133	177/177	102/102	178/184	138/138	249/251
16	16-3N	133/133	177/177	103/103	177/184	138/138	249/251
16	16-4N	133/133	177/177	103/103	174/184	138/138	249/251
16	16-5N	133/137	182/182	103/103	184/184	138/138	249/251
16	16-6N	133/133	177/177	103/103	184/184	138/138	249/251
16	16-7N	133/133	177/177	103/103	184/184	138/138	249/251
16	16-8N	133/133	177/177	103/103	184/184	138/138	249/251
16	16-9N	133/133	177/177	103/103	184/184	138/138	249/251
16	16-10N	133/133	177/177	103/103	184/184	138/138	249/251
16	16-11N	133/133	177/177	103/103	184/184	138/138	249/251
