## Supplementary data and R code for "The kin-selected context of duelling in horned aphids: cooperation or conflict?": hbpairs_field.csv

	X	date	group	tree	num	duration	age_attacker	age_defender	won.by.attacker	lat	lon	age_diff	age_diff_noabs	ID	ID_pair	group_pair	headbutt	headbutt_pair	outcome	outcome_pair	num_pair	relatedness
1	1	2013/12/20	1	1	1	5	1	1	1	23.871021	120.924125	0	0	1-1W	1-1L	1	Y	Y	W	L	1	1
2	2	2013/12/20	1	1	2	0	4	2	1	23.871021	120.924125	2	2	NA	NA	NA	NA	NA	NA	NA	NA	NA
3	3	2013/12/20	1	1	3	1	2	1	1	23.871021	120.924125	1	1	1-3W	1-3L	1	Y	Y	W	L	3	1
4	4	2013/12/20	1	1	4	7	2	2	1	23.871021	120.924125	0	0	1-4W	1-4L	1	Y	Y	W	L	4	1
5	5	2013/12/20	1	1	5	1	2	2	1	23.871021	120.924125	0	0	1-5W	1-5L	1	Y	Y	W	L	5	1
6	6	2013/12/20	1	1	6	6	3	3	1	23.871021	120.924125	0	0	1-6W	1-6L	1	Y	Y	W	L	6	1
7	7	2013/12/20	2	2	1	1	1	2	0	23.871073	120.924394	1	-1	NA	NA	NA	NA	NA	NA	NA	NA	NA
8	8	2013/12/20	2	2	2	3	1	1	1	23.871073	120.924394	0	0	2-2W	2-2L	2	Y	Y	W	L	2	1
9	9	2013/12/20	2	2	3	8	2	1	1	23.871073	120.924394	1	1	2-3W	2-3L	2	Y	Y	W	L	3	1
10	10	2013/12/20	2	2	4	6	1	1	1	23.871073	120.924394	0	0	2-4W	2-4L	2	Y	Y	W	L	4	1
11	11	2013/12/20	3	3	1	4	1	1	0	23.851418	120.922323	0	0	3-1W	3-1L	3	Y	Y	W	L	1	1
12	12	2013/12/20	3	3	2	1	1	5	0	23.851418	120.922323	4	-4	3-2W	3-2L	3	Y	Y	W	L	2	1
13	13	2013/12/20	4	4	1	9	2	4	1	23.851482	120.922338	2	-2	4-1W	4-1L	4	Y	Y	W	L	1	1
14	14	2013/12/20	4	4	2	2	1	1	1	23.851482	120.922338	0	0	4-2W	4-2L	4	Y	Y	W	L	2	0.0024
15	15	2013/12/20	4	4	3	6	2	1	1	23.851482	120.922338	1	1	4-3W	4-3L	4	Y	Y	W	L	3	1
16	16	2013/12/20	6	6	1	11	1	1	0	23.846833	120.917033	0	0	NA	NA	NA	NA	NA	NA	NA	NA	NA
17	17	2013/12/21	7	7	1	1	1	1	0	23.864009	120.940328	0	0	7-1W	7-1L	7	Y	Y	W	L	1	0.4449
18	18	2013/12/21	7	7	2	1	3	1	1	23.864009	120.940328	2	2	7-2W	7-2L	7	Y	Y	W	L	2	0.898
19	19	2013/12/21	7	7	3	2	4	3	1	23.864009	120.940328	1	1	7-3W	7-3L	7	Y	Y	W	L	3	0.898
20	20	2013/12/21	7	7	4	2	1	2	0	23.864009	120.940328	1	-1	7-4W	7-4L	7	Y	Y	W	L	4	1
21	21	2013/12/21	7	7	5	4	3	3	0	23.864009	120.940328	0	0	7-5W	7-5L	7	Y	Y	W	L	5	0.4449
22	22	2013/12/21	8	8	1	1	3	1	1	23.8739	120.921206	2	2	8-1W	8-1L	8	Y	Y	W	L	1	1
23	23	2013/12/21	8	8	2	4	4	4	0	23.8739	120.921206	0	0	8-2W	8-2L	8	Y	Y	W	L	2	1
24	24	2013/12/21	8	8	3	1	2	5	1	23.8739	120.921206	3	-3	8-3W	8-3L	8	Y	Y	W	L	3	1
25	25	2013/12/21	9	9	1	2	2	1	1	23.874062	120.921391	1	1	NA	NA	NA	NA	NA	NA	NA	NA	NA
26	26	2013/12/21	9	9	2	3	3	2	1	23.874062	120.921391	1	1	9-2W	9-2L	9	Y	Y	W	L	2	1
27	27	2013/12/21	9	9	3	4	2	1	1	23.874062	120.921391	1	1	9-3W	9-3L	9	Y	Y	W	L	3	1
28	28	2013/12/21	9	9	4	3	2	2	1	23.874062	120.921391	0	0	9-4W	9-4L	9	Y	Y	W	L	4	1
29	29	2013/12/21	9	9	5	1	4	3	1	23.874062	120.921391	1	1	9-5W	9-5L	9	Y	Y	W	L	5	1
30	30	2013/12/21	9	9	6	1	2	2	1	23.874062	120.921391	0	0	9-6W	9-6L	9	Y	Y	W	L	6	1
31	31	2013/12/21	9	9	7	3	4	3	1	23.874062	120.921391	1	1	9-7W	9-7L	9	Y	Y	W	L	7	1
32	32	2013/12/21	9	9	8	0	3	2	1	23.874062	120.921391	1	1	9-8W	9-8L	9	Y	Y	W	L	8	0.8416
33	33	2013/12/21	9	9	9	2	3	1	1	23.874062	120.921391	2	2	NA	NA	NA	NA	NA	NA	NA	NA	NA
34	34	2013/12/21	10	10	1	0	1	1	0	23.866233	120.910005	0	0	NA	NA	NA	NA	NA	NA	NA	NA	NA
35	35	2013/12/21	10	10	2	2	2	1	1	23.866233	120.910005	1	1	NA	NA	NA	NA	NA	NA	NA	NA	NA
36	36	2013/12/21	11	11	1	4	4	3	1	23.866114	120.914723	1	1	NA	NA	NA	NA	NA	NA	NA	NA	NA
37	37	2013/12/21	11	11	2	3	4	5	0	23.866114	120.914723	1	-1	11-2W	11-2L	11	Y	Y	W	L	2	1
38	38	2013/12/21	11	11	3	2	3	3	0	23.866114	120.914723	0	0	11-3W	11-3L	11	Y	Y	W	L	3	0.4563
39	39	2013/12/21	11	11	4	3	2	2	1	23.866114	120.914723	0	0	11-4W	11-4L	11	Y	Y	W	L	4	-0.0135
40	40	2013/12/21	12	12	1	7	3	3	0	23.866324	120.914725	0	0	12-1W	12-1L	12	Y	Y	W	L	1	-0.2063
41	41	2013/12/21	12	12	2	2	1	1	1	23.866324	120.914725	0	0	12-2W	12-2L	12	Y	Y	W	L	2	-0.3363
42	42	2013/12/21	12	12	3	9	2	2	0	23.866324	120.914725	0	0	12-3W	12-3L	12	Y	Y	W	L	3	-0.0375
43	43	2013/12/29	13	13	1	3	2	1	1	23.872073	120.911333	1	1	NA	NA	NA	NA	NA	NA	NA	NA	NA
44	44	2013/12/29	13	13	2	1	1	2	0	23.872073	120.911333	1	-1	NA	NA	NA	NA	NA	NA	NA	NA	NA
45	45	2013/12/29	13	13	3	6	2	3	1	23.872073	120.911333	1	-1	13-3W	13-3L	13	Y	Y	W	L	3	1
46	46	2013/12/29	13	13	4	2	1	1	1	23.872073	120.911333	0	0	NA	NA	NA	NA	NA	NA	NA	NA	NA
47	47	2013/12/29	14	14	1	3	3	3	0	23.872094	120.91136	0	0	14-1W	14-1L	14	Y	Y	W	L	1	0.894
48	48	2013/12/29	14	14	2	2	3	1	1	23.872094	120.91136	2	2	14-2W	14-2L	14	Y	Y	W	L	2	1
49	49	2013/12/29	15	15	1	2	1	1	0	23.865565	120.899	0	0	15-1W	15-1L	15	Y	Y	W	L	1	1
50	50	2013/12/29	15	15	2	1	2	2	1	23.865565	120.899	0	0	15-2W	15-2L	15	Y	Y	W	L	2	0.8699
51	51	2013/12/29	15	15	3	3	1	2	1	23.865565	120.899	1	-1	15-3W	15-3L	15	Y	Y	W	L	3	0.5513
52	52	2013/12/29	15	15	4	4	2	2	1	23.865565	120.899	0	0	NA	NA	NA	NA	NA	NA	NA	NA	NA
53	53	2013/12/29	16	16	1	3	2	1	1	23.865616	120.899195	1	1	NA	NA	NA	NA	NA	NA	NA	NA	NA
54	54	2014/4/23	17	17	1	0	1	1	1	23.87175	120.926278	0	0	17-1W	17-1L	17	Y	Y	W	L	1	1
55	55	2014/4/23	17	17	7	1	2	4	0	23.87175	120.926278	2	-2	NA	NA	NA	NA	NA	NA	NA	NA	NA
56	56	2014/4/23	17	17	2	0	3	4	0	23.87175	120.926278	1	-1	17-2W	17-2L	17	Y	Y	W	L	2	1
57	57	2014/4/23	17	17	3	2	2	4	0	23.87175	120.926278	2	-2	17-3W	17-3L	17	Y	Y	W	L	3	0.3776
58	58	2014/4/23	17	17	4	2	5	4	0	23.87175	120.926278	1	1	17-4W	17-4L	17	Y	Y	W	L	4	1
59	59	2014/4/23	17	17	8	5	3	2	1	23.87175	120.926278	1	1	NA	NA	NA	NA	NA	NA	NA	NA	NA
60	60	2014/4/23	17	17	5	4	4	4	0	23.87175	120.926278	0	0	17-5W	17-5L	17	Y	Y	W	L	5	1
61	61	2014/4/23	17	17	6	5	3	3	1	23.87175	120.926278	0	0	NA	NA	NA	NA	NA	NA	NA	NA	NA
62	62	2014/4/23	18	17	1	1	3	3	0	23.87175	120.926278	0	0	18-1W	18-1L	18	Y	Y	W	L	1	0.7747
63	63	2014/4/23	18	17	2	4	2	1	1	23.87175	120.926278	1	1	18-2W	18-2L	18	Y	Y	W	L	2	0.0994
64	64	2014/4/23	18	17	3	1	3	4	0	23.87175	120.926278	1	-1	18-3W	18-3L	18	Y	Y	W	L	3	1
65	65	2014/4/23	18	17	4	1	2	3	0	23.87175	120.926278	1	-1	18-4W	18-4L	18	Y	Y	W	L	4	0.5478
66	66	2014/4/23	18	17	5	6	1	1	1	23.87175	120.926278	0	0	18-5W	18-5L	18	Y	Y	W	L	5	0.9169
67	67	2014/4/23	18	17	6	3	3	3	1	23.87175	120.926278	0	0	NA	NA	NA	NA	NA	NA	NA	NA	NA
68	68	2014/4/23	19	18	1	3	4	3	1	23.866292	120.910159	0	0	19-1W	19-1L	19	Y	Y	W	L	1	0.5393
69	69	2014/4/23	19	18	2	1	4	3	1	23.866292	120.910159	0	0	19-2W	19-2L	19	Y	Y	W	L	2	1
70	70	2014/4/23	19	18	3	1	2	3	0	23.866292	120.910159	1	-1	19-3W	19-3L	19	Y	Y	W	L	3	-0.0216
71	71	2014/4/23	19	18	4	2	2	2	0	23.866292	120.910159	0	0	19-4W	19-4L	19	Y	Y	W	L	4	0.9233
72	72	2014/4/23	19	18	5	3	2	3	1	23.866292	120.910159	1	-1	19-5W	19-5L	19	Y	Y	W	L	5	0.0338
73	73	2014/4/23	19	18	6	4	3	4	0	23.866292	120.910159	1	-1	NA	NA	NA	NA	NA	NA	NA	NA	NA
74	74	2014/4/23	19	18	7	0	4	4	1	23.866292	120.910159	0	0	NA	NA	NA	NA	NA	NA	NA	NA	NA
75	75	2014/4/23	19	18	8	4	3	3	1	23.866292	120.910159	0	0	19-8W	19-8L	19	Y	Y	W	L	8	0.4381
76	76	2014/4/24	20	19	1	0	4	3	0	23.857751	120.942326	1	1	20-1W	20-1L	20	Y	Y	W	L	1	1
77	77	2014/4/24	20	19	2	1	1	1	0	23.857751	120.942326	0	0	20-2W	20-2L	20	Y	Y	W	L	2	1
78	78	2014/4/24	20	19	3	1	3	4	0	23.857751	120.942326	1	-1	20-3W	20-3L	20	Y	Y	W	L	3	1
79	79	2014/4/24	20	19	4	10	4	4	1	23.857751	120.942326	0	0	20-4W	20-4L	20	Y	Y	W	L	4	1
80	80	2014/4/24	20	19	5	2	3	5	0	23.857751	120.942326	2	-2	20-5W	20-5L	20	Y	Y	W	L	5	1
81	81	2014/4/24	20	19	6	3	4	4	0	23.857751	120.942326	0	0	NA	NA	NA	NA	NA	NA	NA	NA	NA
82	82	2014/4/24	20	19	7	5	2	2	0	23.857751	120.942326	0	0	NA	NA	NA	NA	NA	NA	NA	NA	NA
83	83	2014/4/24	21	19	1	6	2	4	1	23.857751	120.942326	2	-2	NA	NA	NA	NA	NA	NA	NA	NA	NA
84	84	2014/4/24	21	19	2	1	3	3	0	23.857751	120.942326	0	0	21-2W	21-2L	21	Y	Y	W	L	2	0.8045
85	85	2014/4/24	21	19	3	2	2	3	0	23.857751	120.942326	1	-1	21-3W	21-3L	21	Y	Y	W	L	3	0.8869
86	86	2014/4/24	21	19	4	0	1	2	0	23.857751	120.942326	1	-1	NA	NA	NA	NA	NA	NA	NA	NA	NA
87	87	2014/4/24	21	19	5	2	4	2	1	23.857751	120.942326	2	2	NA	NA	NA	NA	NA	NA	NA	NA	NA
88	88	2014/4/24	21	19	6	1	3	4	0	23.857751	120.942326	1	-1	21-6W	21-6L	21	Y	Y	W	L	6	0.791
89	89	2014/4/24	21	19	7	2	2	2	0	23.857751	120.942326	0	0	21-7W	21-7L	21	Y	Y	W	L	7	0.5426
90	90	2014/4/24	21	19	8	2	4	4	0	23.857751	120.942326	0	0	21-8W	21-8L	21	Y	Y	W	L	8	1
91	91	2014/4/24	21	19	9	2	3	2	1	23.857751	120.942326	1	1	NA	NA	NA	NA	NA	NA	NA	NA	NA
92	92	2014/4/24	21	19	10	1	3	4	0	23.857751	120.942326	1	-1	NA	NA	NA	NA	NA	NA	NA	NA	NA
93	93	2014/4/24	22	20	1	3	2	2	1	23.857803	120.942092	0	0	22-1W	22-1L	22	Y	Y	W	L	1	0.8995
94	94	2014/4/24	22	20	2	3	1	1	1	23.857803	120.942092	0	0	22-2W	22-2L	22	Y	Y	W	L	2	1
95	95	2014/4/24	22	20	3	8	3	4	1	23.857803	120.942092	1	-1	22-3W	22-3L	22	Y	Y	W	L	3	1
96	96	2014/4/24	22	20	4	2	2	2	1	23.857803	120.942092	0	0	22-4W	22-4L	22	Y	Y	W	L	4	0.9006
97	97	2014/4/24	22	20	5	2	3	4	0	23.857803	120.942092	1	-1	22-5W	22-5L	22	Y	Y	W	L	5	1
98	98	2014/4/24	23	20	1	1	1	2	0	23.857803	120.942092	1	-1	23-1W	23-1L	23	Y	Y	W	L	1	0.9006
99	99	2014/4/24	23	20	2	2	2	2	0	23.857803	120.942092	0	0	23-2W	23-2L	23	Y	Y	W	L	2	0.6441
100	100	2014/4/24	23	20	3	1	1	2	1	23.857803	120.942092	1	-1	23-3W	23-3L	23	Y	Y	W	L	3	1
101	101	2014/4/24	23	20	4	2	2	2	0	23.857803	120.942092	0	0	NA	NA	NA	NA	NA	NA	NA	NA	NA
102	102	2014/4/24	23	20	5	1	2	2	1	23.857803	120.942092	0	0	23-5W	23-5L	23	Y	Y	W	L	5	0.7825
103	103	2014/4/24	23	20	6	1	1	3	0	23.857803	120.942092	2	-2	NA	NA	NA	NA	NA	NA	NA	NA	NA
104	104	2014/4/24	23	20	7	0	3	3	1	23.857803	120.942092	0	0	NA	NA	NA	NA	NA	NA	NA	NA	NA
105	105	2014/4/24	23	20	8	1	3	4	0	23.857803	120.942092	1	-1	NA	NA	NA	NA	NA	NA	NA	NA	NA
106	106	2014/4/24	23	20	9	1	5	3	1	23.857803	120.942092	2	2	NA	NA	NA	NA	NA	NA	NA	NA	NA
107	107	2014/4/24	23	20	10	2	2	2	0	23.857803	120.942092	0	0	NA	NA	NA	NA	NA	NA	NA	NA	NA
108	108	2014/4/24	23	20	11	0	3	2	1	23.857803	120.942092	1	1	NA	NA	NA	NA	NA	NA	NA	NA	NA
109	109	2014/4/24	23	20	12	1	3	1	1	23.857803	120.942092	2	2	NA	NA	NA	NA	NA	NA	NA	NA	NA
110	110	2014/4/24	23	20	13	1	2	1	1	23.857803	120.942092	1	1	NA	NA	NA	NA	NA	NA	NA	NA	NA
111	111	2014/4/24	23	20	14	1	1	3	0	23.857803	120.942092	2	-2	NA	NA	NA	NA	NA	NA	NA	NA	NA
